# Conserved effectors underpin the virulence of liverwort-isolated *Pseudomonas* in divergent plants

**DOI:** 10.1101/2024.12.03.626388

**Authors:** Kayla Robinson, Lucia Buric, Kristina Grenz, Khong-Sam Chia, Michelle T. Hulin, Wenbo Ma, Philip Carella

## Abstract

Plant pathogenic *Pseudomonas* species naturally antagonize a diverse range of flowering plants. While emerging research demonstrates that isolates belonging to the *P. syringae* species complex colonize diverse hosts, the extent to which these bacteria naturally infect non-flowering plants like the model liverwort *Marchantia polymorpha* remains unclear. Here, we identify natural associations between *Pseudomonas viridiflava* and the liverwort *Marchantia polymorpha. Pseudomonas* bacteria isolated from diseased liverworts in the wild successfully re-infected *M. polymorpha* in pure culture conditions, producing high *in planta* bacterial densities and causing prominent tissue maceration. Comparative genomic analysis of *Marchantia-*associated *P. viridiflava* identified core virulence machinery like the type-III secretion system (T3SS) and conserved effectors (AvrE and HopM1) that were essential for liverwort infection. Disease assays performed in *Nicotiana benthamiana* further confirmed that liverwort-associated *P. viridiflava* infect flowering plants in an effector-dependent manner. Our work highlights *P. viridiflava* as an effective broad host pathogen that relies on conserved virulence factors to manipulate evolutionarily divergent host plants.
