## Supplementary Figures, Tables, and Datasets for "Conserved effectors underpin the virulence of liverwort-isolated *Pseudomonas* in divergent plants": Table S1.xlsx

### Sheet: Table S1
Species	Pathovar	Abbreviation	Phylogroup	Strain ID	Genome Accession
Pseudomonas putida		NA	NA	KT2440	ASM4215919v1
Pseudomonas syringae	aceris	Pac	2	ICMP 2802	LJPM00000000
Pseudomonas syringae	aesculi	Pae	3	ICMP 8947	LJPN00000000
Pseudomonas syringae	alisalensis	Pal	5	ICMP 15200	LJPP00000000
Pseudomonas syringae	antirrhini	Pat	1	ICMP 4303	LJPT00000000
Pseudomonas syringae	apii	Pap	1	ICMP 2814	LJPR00000000
Pseudomonas syringae	aptata	Ptt	2	ICMP 459	LJRP00000000
Pseudomonas syringae	atrofaciens	Paf	2	ICMP 4394	LJPO00000000
Pseudomonas syringae	atropurpurea	Par	4	ICMP 4457	LJPS00000000
Pseudomonas syringae	berberidis	Pbb	1	ICMP 4116	LJPU00000000
Pseudomonas syringae	broussonetiae	Pbr	3	ICMP 13650	LJPV00000000
Pseudomonas syringae	castaneae	Pcs	3	ICMP 9419	LJQD00000000
Pseudomonas syringae	cerasicola	Pce	3	ICMP 17524	LJQA00000000
Pseudomonas syringae	ciccaronei	Pcc	3	ICMP 5710	LJPY00000000
Pseudomonas syringae	coriandricola	Pcd	5	ICMP 12471	LJPZ00000000
Pseudomonas syringae	coryli	Pcr	2	ICMP 17001	LJQC00000000
Pseudomonas syringae	cunninghamiae	Pcu	3	ICMP 11894	LJQE00000000
Pseudomonas syringae	daphniphylli	Pda	3	ICMP 9757	LJQF00000000
Pseudomonas syringae	delphinii	Pdp	1	ICMP 529	LJQH00000000
Pseudomonas syringae	dendropanacis	Pde	3	ICMP 9150	LJQG00000000
Pseudomonas syringae	eriobotryae	Per	3	ICMP 4455	LJQI00000000
Pseudomonas savastanoi	fraxini	Pfr	3	ICMP 7711	LLJL00000000
Pseudomonas syringae	garcae	Pgc	4	ICMP 4323	LJQK00000000
Pseudomonas savastanoi	glycinea	Pgy	3	ICMP 2189	LJQL00000000
Pseudomonas syringae	helianthi	Phe	6	ICMP 4531	LJQM00000000
Pseudomonas syringae	hibisci	Phi	3	ICMP 9623	LJQN00000000
Pseudomonas syringae	lachrymans	Pla	3	ICMP 3507	LJQP00000000
Pseudomonas syringae	lapsa	Plp	2	ICMP 3947	LJQQ00000000
Pseudomonas syringae	maculicola	Pma	1	ICMP 3935	LJQR00000000
Pseudomonas syringae	mellea	Pme	3	ICMP 5711	LJQS00000000
Pseudomonas syringae	mori	Pmo	3	ICMP 4331	LJQU00000000
Pseudomonas syringae	myricae	Pmy	3	ICMP 7118	LJQV00000000
Pseudomonas savastanoi	nerii	Pne	3	ICMP 16943	LJQW00000000
Pseudomonas syringae	oryzae	Por	4	ICMP 9088	LJQX00000000
Pseudomonas syringae	papulans	Ppp	2	ICMP 4048	LJRB00000000
Pseudomonas savastanoi	phaseolicola	Pph	3	ICMP 2740	LJQZ00000000
Pseudomonas syringae	philadelphi	Ppd	1	ICMP 8903	LJQY00000000
Pseudomonas syringae	photiniae	Pho	3	ICMP 7840	LJQO00000000
Pseudomonas syringae	porri	Ppo	4	ICMP 8961	LJRA00000000
Pseudomonas syringae	primulae	Ppr	7	ICMP 3956	LJRC00000000
Pseudomonas savastanoi	retacarpa	Pre	3	ICMP 16945	LJRD00000000
Pseudomonas syringae	rhaphiolepidis	Prh	3	ICMP 9756	LJRE00000000
Pseudomonas syringae	ribicola	Pri	7	ICMP 3882	LJRF00000000
Pseudomonas savastanoi	savastanoi	Psv	3	ICMP 4352	LJRJ00000000
Pseudomonas syringae	sesame	Pse	3	ICMP 763	LJRG00000000
Pseudomonas syringae	solidagae	Pso	2	ICMP 16925	LJRH00000000
Pseudomonas syringae	spinaceae	Psp	1	ICMP 16929	LJRI00000000
Pseudomonas syringae	syringae	Psy	2	ICMP 3023	LJRK00000000
Pseudomonas syringae	tabaci	Pta	3	ICMP 2835	LJRL00000000
Pseudomonas syringae	tagetis	Ptg	6	ICMP 4091	LJRM00000000
Pseudomonas syringae	theae	Pth	1	ICMP 3923	LJRU00000000
Pseudomonas syringae	tomato	Pto	1	ICMP 2844	LJRN00000000
Pseudomonas tremae	tremae	Ptr	4	ICMP 9151	LJRO00000000
Pseudomonas syringae	ulmi	Pum	3	ICMP 3962	LJRQ00000000
Pseudomonas syringae	viburni	Pvi	1	ICMP 3963	LJRR00000000
Pseudomonas syringae	zizaniae	Pzi	4	ICMP 8921	LJRT00000000
Pseudomonas amygdali		Pam	3	ICMP 3918	LJPQ00000000
Pseudomonas cannabina	cannabina	Pcb	5	ICMP 2823	LJPX00000000
Pseudomonas caricapapayae		Pca	6	ICMP 2855	LJPW00000000
Pseudomonas congelans 2		Pco	2	ICMP 19117	LJQB00000000
Pseudomonas ficuserectae		Pfi	3	ICMP 7848	LJQJ00000000
Pseudomonas meliae		Pml	3	ICMP 6289	LJQT00000000
Pseudomonas viridiflava		Pvr	7	ICMP 2848	LJRS00000000
