## Supplementary Figures, Tables, and Datasets for "Conserved effectors underpin the virulence of liverwort-isolated *Pseudomonas* in divergent plants": Table S2.xlsx

### Sheet: Table S1
Construct Name	Insert Sequence
pTS1_hrcC	GTTGCTGACCAATGCCAGCAAGCCAGCTACAAACTGACCAAAAATGTCATCGATGGATTTCAGTGATTTTGAGGCGGTCCTCGGGCAGTGGTGTGCTCAGCGTCCGCTGACCCCGCTGGACTGCTGGGTCGACGACGCCAACGCGCGCCTGGAAGTGCAGGGCGACGGCGTGCGCTGCAGCATTGAATTGCTCGATCCATTCGATGCCAACGATCCCCAGCGCATCGAGGCGTTGCTCAGTCAAGGTGGCGCAAGCCTGGCTTGCGCCTGTGACGGCGCGCTCGCCATTGACCCGCAGACGGGCTGCATGGTTCTGGTCTGCTGGATTCCCAATCCGTGTGGCCTCGACGATCTGCTCAATTATCTGGAAAGCCTGGCCAACCAGCGTGCGGCCTTGCT…
pTS1_pel	GGTATTAACCTCATGGTCAAGTGCTTGTTGGAAAGTTGGCGCTTCCAGATATCTGATTGATCAAACCCACACAACCCCGCGTTATTACACATGTTTTAAACGGCAATCGATACCTAAACCTAACCTGACGTCATACATCGAAACGCCGATAGCCCACAACCTCGCCGAACACAAAGCCATCTTGTAAAAAACCCCAATATTTTGATTTATAAGCCAATAATCCCGTAAAAAGTCAAAATACCGGTCCTTACCTGCTGATAACCCCCTCACTCGGCCAACACTCCCAGTCACGTGAATAGCAAATATTCTCTTTTACCAAGATTGTCATCATACAACCTTCATAAACGGTTTTCTTATCCCGTATATTCACGTCGCAGCAAACGGATTGTTTGCGCAGTG…
pTS1_avrE-hopM1	TACGAAGAACAGTACAAAACGCTCATCAATGAAATCTGTGCCCTCAGCCTGATCTCGTCGCCCGAACGGTTTTACGAATCTGCCAACTTCAAGATCGACGATGTCGACTTCACCCTCCAGTATCAGAACCGCGAGCAAGGCCGTGCCGTATTGATCTATGGCGATATGGGGCCGTTGCCGGAGCGTAATCGTGACCAGTCGTTGCTGGCTCTGATGGACACCAACTTCCATCTGTTTTCTGGCGCTCACAGCCCGGTATTTTCCTTTAATGCTCAAACCGGGCGAGTGCTGTTGATGGGGTCGGTCGCGCTGGAGATGGCGAGTGCCGAAGGCATTCTGCTCCTGATGAAGTCCTTCGCCGAGTTGGCCGGGCAATGGCGTCAGCACGGATTTATCGCG…
