## Supplementary Figures, Tables, and Datasets for "Conserved effectors underpin the virulence of liverwort-isolated *Pseudomonas* in divergent plants": Table S3.xlsx

### Sheet: Table S1
Primer	Sequence	Purpose
hrcCdel-F3	CCTCGACGATCTGCTCAATTAT	hrC deletion genotyping
hrcCdel-R4	ACCTCAATCATCTTCAGTCCCT	hrC deletion genotyping
peldel-F3	GTCCTTACCTGCTGATAACCC	pel deletion genotyping
peldel-R4	CGTTGCTCATCCACCTCATTG	pel deletion genotyping
AvM32del-F1	GCCAACTTCAAGATCGACGATG	avrE and hopM1 deletion genotyping
AvM32del-R1	ATTTAAGGATTGGGCCAGCTCA	avrE and hopM1 deletion genotyping
